# Ephrin Signaling Patterns Sensory Neurons During Tissue Homeostasis in Planarians

**DOI:** 10.64898/2026.08.11.744258

**Authors:** Mohammad A. Auwal, Sarah E. Warner, Allisyn Marks, Ryan A. McCubbin, Arianna L. Farrar, Jennifer M. Severance, Christian Torres, Kelly G. Ross, Ricardo M. Zayas

**Author notes:** **Correspondence:** Ricardo M. Zayas. Equal authorship (Mohammad A. Auwal, Sarah E. Warner).

## Abstract

Eph and ephrin genes encode receptor-ligand pairs that mediate contact-dependent cell signaling and are essential for nervous system development. However, less is known about the role of Ephrin signaling during adult tissue homeostasis and regeneration. Here, we investigated the role of Ephrin signaling in neural patterning in the planarian *Schmidtea mediterranea*. We discovered that RNAi against the Eph receptor *EphR1* led to striking ectopic expression of the mechanosensory neuron markers *pkd1L-2* and *hmcn-1-L,* without obvious disruption of the overall architecture of the central nervous system. To investigate the basis of this phenotype, we identified additional Eph receptor homologs and four putative ephrin ligands and assessed their function. An RNAi screen revealed that *ephrin*-*1* phenocopies the defects of *EphR1* RNAi. Temporal analyses of *EphR1* and *ephrin-1* inhibition revealed a progressive increase in *pkd1L-2^+^* and *hmcn-1-L^+^* cells, indicating an unappreciated role for Ephrin signaling in regulating neural patterning and cell number during adult tissue homeostasis. Together, these findings provide a framework for dissecting Ephrin-dependent mechanisms in adult tissue maintenance and regeneration.
