## Supplementary Table 1 for "Ephrin Signaling Patterns Sensory Neurons During Tissue Homeostasis in Planarians"

### Sheet: Table 1
Supplementary Table 1: Candidate Genes Enriched in the Neural Cluster
Gene	Enrichment Cluster	Enrichment Main Cluster ID	Associated Gene Ontology
			(GO) Terms
eye53-1	Neural	8, 9, 34	Visual system, sensory perception of light stimulus
protease, serine 12		8, 9, 21	Proteolysis, transport, metabolic process
tyrosine hydroxylase		18	Locomotion, response to light stimulus, neurotransmitter biosynthetic process
netrin 1		18	Regulation of cell migration, axonogenesis, neuron migration, apoptotic process
robo2		21	Brain morphogenesis, motor neuron axon guidance, photoreceptor cell axon guidance
