## Supplementary Table 2 for "Ephrin Signaling Patterns Sensory Neurons During Tissue Homeostasis in Planarians"

### Sheet: Sheet 1
Supplementary Table 2: Candidate Genes Co-expressed with EphR1 by Enrichment Subcluster
Gene	Enrichment Subcluster	Enrichment Subcluster ID	Associated Gene Ontology
			(GO) Terms
scratch	Neural	9, 31	Regulation of transcription, dendrite morphogenesis
	Ciliated Neurons	8, 21
nkx2-4	Neural	9, 31	Regulation of transcription, organism development
	Ciliated Neurons	8
rootletin	Neural	31, 41	Cell projection localization, centrosome organization
caveolin 1	Neural	31	Regulation of canonical Wnt signaling pathway, response to mechanical stimulus
	Ciliated Neurons	8
gabrb3	Neural	31, 41	Neuron development, sensory perception of sound, synaptic transmission, transport
calmodulin 2	Neural	31	Dorsal-ventral axon guidance, neuron migration, cell differentiation, chemotaxis
	Ciliated Neurons	21
gas8	Neural	31, 41	Cellular protein localization, cell motility, negative regulation of cell proliferation
hemicentin 1	Ciliated Neurons	21	Extracellular matrix, actin cytoskeleton organization
pkd1L-2	Neural	9, 31	Detection of mechanical stimulus, calcium ion transport
	Ciliated Neurons	21
pkd2L-1	Neural	31, 41	Detection of nodal flow, calcium ion transport
	Ciliated Neurons	21
nephrocystin 1	Neural	31, 41	Cellular protein localization, actin cytoskeleton organization, cell projection organization
