## Supplementary Table 3 for "Ephrin Signaling Patterns Sensory Neurons During Tissue Homeostasis in Planarians"

### Sheet: Ephrin_genes_blast2go_table
	Tags	SeqName	GeneName	Description	Length	#Hits	e-Value	sim mean	#GO	GO IDs	GO Names	InterPro IDs	InterPro GO IDs	InterPro GO Names	SMART EPH_ibd or Ephrin domain e-value
TRUE	[INTERPRO, BLASTED, MAPPED]	dd_Smed_v6_16928_0_1	Smed_EphR1	EPHA4_CHICKEphrin type-A receptor 4 OS=Gallus gallus OX=9031 GN=EPHA4 PE=1 SV=2	3510	10	0	53.57	207	P:GO:0000902; P:GO:0001525; P:GO:0001655; P:GO:0001756; P:GO:0002639; P:GO:0006915; P:GO:0007155; P:GO:0007162; P:GO:0007169; P:GO:0007173; P:GO:0007399; P:GO:0007409; P:GO:0007411; P:GO:0007413; P:GO:0007420; P:GO:0007611; P:GO:0007612; P:GO:0007628; P:GO:0008045; P:GO:0008284; P:GO:0008286; P:GO:0008347; P:GO:0008543; P:GO:0009887; P:GO:0010628; P:GO:0010717; P:GO:0010719; P:GO:0010977; P:GO:00…	P:cell morphogenesis; P:angiogenesis; P:urogenital system development; P:somitogenesis; P:positive regulation of immunoglobulin production; P:apoptotic process; P:cell adhesion; P:negative regulation of cell adhesion; P:cell surface receptor protein tyrosine kinase signaling pathway; P:epidermal growth factor receptor signaling pathway; P:nervous system development; P:axonogenesis; P:axon guidanc…	Coil (COILS); IPR001245 (PRINTS); IPR001090 (SMART); IPR020635 (SMART); SM01411 (SMART); IPR001660 (SMART); IPR027936 (PFAM); IPR001660 (PFAM); IPR016257 (PIRSF); IPR061283 (PFAM); IPR001090 (PFAM); IPR013761 (G3DSA:1.10.150.GENE3D); G3DSA:2.10.50.10 (GENE3D); G3DSA:1.10.510.10 (GENE3D); G3DSA:2.60.40.1770 (GENE3D); IPR001245 (PFAM); IPR011641 (PFAM); G3DSA:2.60.120.260 (GENE3D); G3DSA:3.30.200.2…	P:GO:0006468; P:GO:0007169; P:GO:0007411; P:GO:0048013; F:GO:0004672; F:GO:0004713; F:GO:0005003; F:GO:0005005; F:GO:0005515; F:GO:0005524; C:GO:0005886; C:GO:0030425	P:protein phosphorylation; P:cell surface receptor protein tyrosine kinase signaling pathway; P:axon guidance; P:ephrin receptor signaling pathway; F:protein kinase activity; F:protein tyrosine kinase activity; F:ephrin receptor activity; F:transmembrane-ephrin receptor activity; F:protein binding; F:ATP binding; C:plasma membrane; C:dendrite	EPH_ibd 2.10e-20
TRUE	[INTERPRO, BLASTED, MAPPED]	dd_Smed_v6_16483_0_1	Smed_EphR2	EPHA4_CHICKEphrin type-A receptor 4 OS=Gallus gallus OX=9031 GN=EPHA4 PE=1 SV=2	2726	10	7.93878e-116	47.94	200	P:GO:0000902; P:GO:0001525; P:GO:0001655; P:GO:0001756; P:GO:0001771; P:GO:0002639; P:GO:0007155; P:GO:0007162; P:GO:0007169; P:GO:0007173; P:GO:0007399; P:GO:0007409; P:GO:0007411; P:GO:0007413; P:GO:0007611; P:GO:0007612; P:GO:0007628; P:GO:0008045; P:GO:0008284; P:GO:0008286; P:GO:0008347; P:GO:0008543; P:GO:0009887; P:GO:0010719; P:GO:0010977; P:GO:0014719; P:GO:0016310; P:GO:0017148; P:GO:00…	P:cell morphogenesis; P:angiogenesis; P:urogenital system development; P:somitogenesis; P:immunological synapse formation; P:positive regulation of immunoglobulin production; P:cell adhesion; P:negative regulation of cell adhesion; P:cell surface receptor protein tyrosine kinase signaling pathway; P:epidermal growth factor receptor signaling pathway; P:nervous system development; P:axonogenesis; …	IPR001245 (PRINTS); SM01411 (SMART); IPR003961 (SMART); IPR020635 (SMART); IPR001090 (SMART); IPR001245 (PFAM); G3DSA:2.60.40.1770 (GENE3D); IPR001090 (PFAM); G3DSA:2.10.50.10 (GENE3D); G3DSA:3.30.200.20 (GENE3D); G3DSA:2.60.120.260 (GENE3D); G3DSA:1.10.510.10 (GENE3D); IPR011641 (PFAM); IPR013783 (G3DSA:2.60.40.GENE3D); IPR027936 (PFAM); IPR061283 (PFAM); IPR050449 (PANTHER); IPR017441 (PROSITE_…	P:GO:0006468; P:GO:0007411; P:GO:0048013; F:GO:0004672; F:GO:0004713; F:GO:0005005; F:GO:0005515; F:GO:0005524; C:GO:0005886; C:GO:0030425	P:protein phosphorylation; P:axon guidance; P:ephrin receptor signaling pathway; F:protein kinase activity; F:protein tyrosine kinase activity; F:transmembrane-ephrin receptor activity; F:protein binding; F:ATP binding; C:plasma membrane; C:dendrite	EPH_ibd 2.30e-17
TRUE	[INTERPRO, BLASTED, MAPPED]	dd_Smed_v6_39545_0_1	Smed_EphR3	EPHA2_HUMANEphrin type-A receptor 2 OS=Homo sapiens OX=9606 GN=EPHA2 PE=1 SV=2	1165	10	4.23902e-36	46.93	157	P:GO:0001501; P:GO:0001525; P:GO:0001568; P:GO:0001570; P:GO:0001649; P:GO:0001756; P:GO:0001818; P:GO:0002043; P:GO:0006915; P:GO:0006954; P:GO:0007155; P:GO:0007162; P:GO:0007169; P:GO:0007173; P:GO:0007399; P:GO:0007411; P:GO:0007420; P:GO:0008286; P:GO:0008543; P:GO:0008630; P:GO:0010591; P:GO:0014028; P:GO:0016310; P:GO:0016477; P:GO:0016525; P:GO:0018108; P:GO:0021766; P:GO:0021915; P:GO:00…	P:skeletal system development; P:angiogenesis; P:blood vessel development; P:vasculogenesis; P:osteoblast differentiation; P:somitogenesis; P:negative regulation of cytokine production; P:blood vessel endothelial cell proliferation involved in sprouting angiogenesis; P:apoptotic process; P:inflammatory response; P:cell adhesion; P:negative regulation of cell adhesion; P:cell surface receptor prot…	IPR001090 (SMART); IPR001090 (PFAM); G3DSA:2.60.40.1770 (GENE3D); G3DSA:2.60.120.260 (GENE3D); G3DSA:2.10.50.10 (GENE3D); IPR061283 (PFAM); IPR050449 (PANTHER); NON_CYTOPLASMIC_DOMAIN (PHOBIUS); SIGNAL_PEPTIDE (PHOBIUS); SIGNAL_PEPTIDE_N_REGION (PHOBIUS); SIGNAL_PEPTIDE_H_REGION (PHOBIUS); SIGNAL_PEPTIDE_C_REGION (PHOBIUS); IPR001090 (PROSITE_PROFILES); SignalP-noTM (SIGNALP_EUK); IPR009030 (SUPE…	F:GO:0005515; C:GO:0005886	F:protein binding; C:plasma membrane	EPH_ibd 2.63-07
TRUE	[INTERPRO, BLASTED, MAPPED]	dd_Smed_v6_35615_0_1	Smed_EphR4	EPHA1_HUMANEphrin type-A receptor 1 OS=Homo sapiens OX=9606 GN=EPHA1 PE=1 SV=4	1454	10	1.36718e-36	43.7	185	P:GO:0001501; P:GO:0001525; P:GO:0001568; P:GO:0001570; P:GO:0001649; P:GO:0001756; P:GO:0001818; P:GO:0001954; P:GO:0002043; P:GO:0006469; P:GO:0006915; P:GO:0006954; P:GO:0007155; P:GO:0007162; P:GO:0007166; P:GO:0007169; P:GO:0007173; P:GO:0007399; P:GO:0007411; P:GO:0007628; P:GO:0008045; P:GO:0008284; P:GO:0008286; P:GO:0008347; P:GO:0008543; P:GO:0008630; P:GO:0010591; P:GO:0010719; P:GO:00…	P:skeletal system development; P:angiogenesis; P:blood vessel development; P:vasculogenesis; P:osteoblast differentiation; P:somitogenesis; P:negative regulation of cytokine production; P:positive regulation of cell-matrix adhesion; P:blood vessel endothelial cell proliferation involved in sprouting angiogenesis; P:negative regulation of protein kinase activity; P:apoptotic process; P:inflammator…	IPR003961 (SMART); IPR001090 (SMART); SM01411 (SMART); IPR003961 (PFAM); G3DSA:2.60.120.260 (GENE3D); IPR011641 (PFAM); G3DSA:2.10.50.10 (GENE3D); IPR001090 (PFAM); IPR013783 (G3DSA:2.60.40.GENE3D); IPR050449 (PANTHER); SIGNAL_PEPTIDE_H_REGION (PHOBIUS); SIGNAL_PEPTIDE (PHOBIUS); NON_CYTOPLASMIC_DOMAIN (PHOBIUS); SIGNAL_PEPTIDE_C_REGION (PHOBIUS); SIGNAL_PEPTIDE_N_REGION (PHOBIUS); IPR003961 (PRO…	P:GO:0006468; P:GO:0007411; P:GO:0048013; F:GO:0005005; F:GO:0005515; C:GO:0005886; C:GO:0030425	P:protein phosphorylation; P:axon guidance; P:ephrin receptor signaling pathway; F:transmembrane-ephrin receptor activity; F:protein binding; C:plasma membrane; C:dendrite	EPH_ibd 2.62e-05
TRUE	[INTERPRO, NO-BLAST]	dd_Smed_v6_10687_0_1	Smed_ephrin-1	---NA---	1124							IPR008972 (G3DSA:2.60.40.GENE3D); IPR001799 (PFAM); CYTOPLASMIC_DOMAIN (PHOBIUS); TRANSMEMBRANE (PHOBIUS); TRANSMEMBRANE (PHOBIUS); NON_CYTOPLASMIC_DOMAIN (PHOBIUS); NON_CYTOPLASMIC_DOMAIN (PHOBIUS); CYTOPLASMIC_DOMAIN (PHOBIUS); TRANSMEMBRANE (PHOBIUS); IPR008972 (SUPERFAMILY)	C:GO:0016020	C:membrane	Ephrin 8.80e-09
TRUE	[INTERPRO, NO-BLAST]	dd_Smed_v6_21889_0_1	Smed_ephrin-2	---NA---	1126							IPR008972 (G3DSA:2.60.40.GENE3D); IPR008972 (SUPERFAMILY)	no GO terms	no GO terms	Ephrin 7.30e-03
TRUE	[INTERPRO, NO-BLAST]	dd_Smed_v6_16552_0_1	Smed_ephrin-3	---NA---	677							IPR001799 (PFAM); IPR008972 (G3DSA:2.60.40.GENE3D); SIGNAL_PEPTIDE_H_REGION (PHOBIUS); SIGNAL_PEPTIDE_C_REGION (PHOBIUS); NON_CYTOPLASMIC_DOMAIN (PHOBIUS); SIGNAL_PEPTIDE (PHOBIUS); SIGNAL_PEPTIDE_N_REGION (PHOBIUS); IPR008972 (SUPERFAMILY)	C:GO:0016020	C:membrane	Ephrin 1.90e-08
TRUE	[INTERPRO, NO-BLAST]	dd_Smed_v6_11704_0_1	Smed_ephrin-4	---NA---	795							IPR001799 (PFAM); IPR008972 (G3DSA:2.60.40.GENE3D); CYTOPLASMIC_DOMAIN (PHOBIUS); TRANSMEMBRANE (PHOBIUS); NON_CYTOPLASMIC_DOMAIN (PHOBIUS); IPR008972 (SUPERFAMILY)	C:GO:0016020	C:membrane	Ephrin 3.00e-06
