## Supplementary Table 4 for "Ephrin Signaling Patterns Sensory Neurons During Tissue Homeostasis in Planarians"

### Sheet: Primer sequences
Supplementary Table 4: Primer Sequences
S. mediterranea Gene	Transcript ID	Forward Primer	Reverse Primer
cav-1	dd_Smed_v6_8555_0_1	TTTGATTGCG	TCACCATCTTACAA
		TATGGAGGAAC	GAAGGCTAAG
chat	dd_Smed_v6_6208_0_1	TCTTCCAGTGG	AAGCCGCACGAA
		ATCGTGCTACTC	TGTTGTCTAC
cofilin	dd_Smed_v6_260_0_1	AGTTGTCGTG	CCTTCTTGCGAGCC
		TCGCCGAATTG	AGCATATAAC
Smed-EphR2	dd_Smed_v6_16483_0_1	TGCCGATGAGGT	AGTTGGTGAGGTT
		TTATGGAGTTTG	GGCTGATTC
Smed-EphR3	dd_Smed_v6_39545_0_1	TCCGGACCCAA	CAGTTCCCATAT
		ACAAACTCAAG	CGTGCCATAATCC
Smed-ephrin-1	dd_Smed_v6_10687_0_1	CATCTGTTTG	TCCAAGTCCGAA
		TCGGGTCTGC	ATCTCAAATAACC
Smed-ephrin-2	dd_Smed_v6_21889_0_1	CGGCATTTGG	CGTTGGACGTTT
		TCTTCCCTTG	TTCGCAAC
Smed-ephrin-3	dd_Smed_v6_16552_0_1	AAGAAACTCCA	AATGCAAAGCGA
		GCAAGATATGC	CTTTTGTGG
eye53-1	dd_Smed_v6_8809_0_1	CCAGCAGTTCCATC	GTCAATCTGTCC
		ACATATACGC	GGGATCATCTTC
gabrb3	dd_Smed_v6_19336_0_1	GGCGAGAACCGCT	GCGCGACATGTG
		ATTGGATAAC	AAAGTCATTG
gas8	dd_Smed_v6_2848_0_1	ACTGGAGAGAGAG	AAACCCTCGCGA
		CGAGAAGAAAG	GTTCGTATTG
hmcn-1-like	dd_Smed_v6_7545_0_1	GCCCAACAAA	TTGTTCCTCTTG
		GGCTGGTAAGA	ATCACTCGTTTCA
netrin1	dd_Smed_v6_9795_0_1	GCGGATCGAACT	ACAGTCCTTTCC
		CCCTTTGTTATAG	AGCGGTATTG
nkx2-4	dd_Smed_v6_33456_0_1	CTTGAAACATCTT	GGAATTGTGGA
		TGCCAGGAATGC	GGATGCTGATCG
pkd1L-2	dd_Smed_v6_13975_0_1	TACATACTGGTTC	ATGGAAACGAA
		ATGTCGAAACGC	GGAGCTTATTCCC
pou4-2	dd_Smed_v6_30562_0_1	GTAATTATTCAG	GGGTCAATGCT
		ATTGGCGTTG	TGGTATTTG
prss12	dd_Smed_v6_4540_0_1	TGGCCAATGAT	TGATCTGGATC
		CGTTTCCCTTC	TCCACAATCTCCTC
robo2	dd_Smed_v6_7921_0_1	AACATCTCTCC	GTTTCCGGGCATT
		GGCGTCAAATG	GTGTTTGTG
scratch	dd_Smed_v6_18952_0_1	ACGGCCATTGCG TTGAGATT	GCATCGACAAAG CTGGCATACT
soxB1-2	dd_Smed_v6_8104_0_1	AACCATCAGAAA	CTGGAAATGTGA
		GAGCACCCAG	ATGCCGACG
th	dd_Smed_v6_16581_0_1	TCAACCAGAAAT	GATAGAAGCCCT
		GGCTTCAGACC	GCACCGAATG

### Sheet: eBlock sequences
Table 4: eBlock Sequences
Gene Name	eBlock sequence
calm2 (dd_23127)	GTTGTTTGGAATTGTTTAAATCTTTTGACAAATATGAAGATGGGAAAGTGAACATAGAGCATTTGGGGGAAATGTTGAGACTATTAAAACAATGCCCAACTGAAGAGGAAATCCAGAAATATACAACAGAATTCATTGAGTCTATTGACACTTTTACAATACAAATTGAATACCGAATGACCTTCGATGAGTTTTACACAATTTACAGAATGAATTATAAATCTCAATTCGAGATTTCATCGGACGTGGTCAACGCATTTAAGCTTTTCGACAGAAAAAACGCGGGAAAATTTTCAGCTTCAGAATTAAAAAACCTTCTAGAAACAATGGGAGAGCATTTAGATCAAGATGAAATACTGGAATTTATGGACGATATTGACGAAGATGGAAGCGACATGA…
Smed_EphR1 (dd_16928)	ATTGTTATGTGGGAAGTAATGTCTTATGGGGAAAGGCCTTATTGGAATTGGCCAAACAAGGATGTTCTTCAGTCTATTGAATCAGGTTACAGACTTCCAGCTCCTAAACGATGTCCTCCAGCAATACACCTTTTAATGCTCGATTGTTGGACTTATGAAAGGTCAGAAAGACCAAAATTTGGGCAAATTTTTCATTCTATCAGTGCTCTTCTAAGATGTCCTGAAGCTTTGGCTTCTATACCTCTCTCACATTCTATTGGAAGGCTGTCAGTAGACTCATATCGACGAAATTCATCCATTATTTCTGAATCAAAAAAAGCACATTTCAACAGCACACCTTTGCTACAATCGGAACCGATATTCGGTCCGGAAAGTTCCATTTCCCAATGGCTTGATTGC…
Smed_EphR4 dd_35615 (936 bp not including adapters)	GACAGCAGAAATACTGAATTAAGAATGAATATTTGGCAGATTGACTGGCCAGTTTACCACTTAATCTATGAAGATCAGACTCCAAAAAATCTTTTAATATTAGGATTCCGGGAAAATAGTGACTGTATTGTCCTTCATAAGTTAGAAATTTCTTACCAAATATGTCCAGAAGTTCAAAAAGGTCTTGCGCTCTTATCTAAAACAAGTGCTGGGACGAATAAAATATGGAGTTTCAAAAAACCGATCTGTATGCCCGGATCAGTGATGAATGAAAATCATCAGACGATATTTAAAACAAATGATTTCTACTGTCAACCCAACGGGTTATGGAGTTTACAGTTAAATGAATCCTTATGCTATTGTAATGTCGGTTATTTTCGTCTCAATTCTTCAATTTGT…
Smed_ephrin-4 dd_11704 (556 bp not including adapters)	CTCTTTCGATATTCAAATGCTCATGATTCATCACTTCCACCAAAGGAACACATAATTGAATGGAAAAAATTCAGTCCACTATTTGAAAGGTCTGCAAATATTCTGAAAGTCAACCATGATGATAATATTCTCATCAAATGTCCAGTATTAGAAAATGAAATATTTGCAATTTATTGGAGTTATGATCGGAATGATTTTATAAAATGTGATCCTGAAGATAGTTTAACAACTACACCTTTGTTCACTTGTAACCCCATGAAAAGCTTTAGTCTCCTTGTTACAAGATTCTCATGGGTAAGCCTGAATCCAACTTTTTCTCAAAACCGGCCAGTTTATTTTATAGCACAAAGATCATATTGTCAAGGTTATAATATGCGACTACGAATAATAGTATCGCCG…
